# A novel quinone biosynthetic pathway illuminates the evolution of aerobic metabolism

**DOI:** 10.1101/2024.07.27.605408

**Authors:** Felix J. Elling, Fabien Pierrel, Sophie-Carole Chobert, Sophie S. Abby, Thomas W. Evans, Arthur Reveillard, Ludovic Pelosi, Juliette Schnoebelen, Jordon D. Hemingway, Ahcène Boumendjel, Kevin W. Becker, Pieter Blom, Julia Cordes, Vinitra Nathan, Frauke Baymann, Sebastian Lücker, Eva Spieck, Jared R. Leadbetter, Kai-Uwe Hinrichs, Roger E. Summons, Ann Pearson

**Affiliations:** Department of Earth and Planetary Sciences, Harvard University, Cambridge, MA 02138, USA; Leibniz-Laboratory for Radiometric Dating and Isotope Research, Christian-Albrecht University of Kiel, 24118 Kiel, Germany; Univ. Grenoble Alpes, CNRS, UMR 5525, VetAgro Sup, Grenoble INP, TIMC, 38000 Grenoble, France; Department of Earth, Atmospheric, and Planetary Sciences, Massachusetts Institute of Technology, Cambridge, MA 02139, USA; MARUM – Center for Marine Environmental Sciences and Department of Geosciences, University of Bremen, 28359 Bremen, Germany; Geological Institute, Department of Earth and Planetary Sciences, ETH Zurich, 8092 Zurich, Switzerland; Univ. Grenoble Alpes, INSERM, LRB, Grenoble, 38000, France; GEOMAR Helmholtz Centre for Ocean Research Kiel, 24148 Kiel, Germany; Department of Microbiology, Radboud Institute for Biological and Environmental Sciences, Radboud University, 6525 AJ Nijmegen, The Netherlands; Laboratoire de Bioénergétique et Ingénierie des Protéines UMR 7281 CNRS/AMU, FR3479, F-13402 Marseille Cedex 20, France; Department of Microbiology and Biotechnology, University of Hamburg, 22609 Hamburg, Germany; Division of Geological and Planetary Sciences, California Institute of Technology, Pasadena, CA 91125, USA; Division of Engineering and Applied Science, California Institute of Technology, Pasadena, CA 91125, USA

## Abstract

The dominant organisms in modern oxic ecosystems rely on respiratory quinones with high redox potential (HPQs) for electron transport in aerobic respiration and photosynthesis. The diversification of quinones, from low redox potential in anaerobes to HPQs in aerobes, is assumed to have followed Earth’s surface oxygenation ∼2.3 billion years ago. However, the evolutionary origins of HPQs remain unresolved. Here, we characterize the structure and biosynthetic pathway of a novel ancestral HPQ, methyl-plastoquinone, that is unique to bacteria of the phylum *Nitrospirota*. Methyl-plastoquinone is structurally related to the two previously known HPQs, plastoquinone from *Cyanobacteriota*/chloroplasts and ubiquinone from *Pseudomonadota*/mitochondria, respectively. We demonstrate a common origin of the three HPQ biosynthetic pathways that predates the emergence of *Nitrospirota, Cyanobacteriota*, and *Pseudomonadota*. An ancestral HPQ biosynthetic pathway evolved ≥ 3.4 billion years ago in an extinct lineage and was laterally transferred to these three phyla ∼2.5-3.2 billion years ago. We show that *Cyanobacteriota* and *Pseudomonadota* were ancestrally aerobic and thus propose that aerobic metabolism using HPQs significantly predates Earth’s surface oxygenation. Two of the three HPQ pathways were later obtained by eukaryotes through endosymbiosis forming chloroplasts and mitochondria, enabling their rise to dominance in modern oxic ecosystems.

**Significance statement:** Oxygenic photosynthesis and aerobic respiration by bacteria and eukaryotes rely on respiratory quinones with high redox potential that facilitate membrane-bound electron transport. These quinones are integral to aerobic metabolism and therefore the evolution of aerobic metabolism and quinone biosynthesis must be intertwined. Only two types of high redox potential quinones have been described in bacteria and eukaryotes. Here, we describe the structure and biosynthetic pathway of a third type, methyl-plastoquinone, that is exclusive to bacteria of the phylum *Nitrospirota*. We then use phylogenetic analysis to show that the three high redox potential quinones have a single evolutionary origin and are much older than previously considered, predating the Great Oxygenation Event, when significant amounts of O_2_ first accumulated in the atmosphere.
