## Supplementary material for "A novel quinone biosynthetic pathway illuminates the evolution of aerobic metabolism": Supplementary_Datafile_S2.xlsx

### Sheet: Genes tested
Species	Sequence ID	Putative Protein	plasmid
Synechocystis sp. PCC 6803	WP_010873108.1	Sll0418/methyltransferase	pBAD24i*
Leptospirillum ferrooxidans C2-3	WP_014450278.1	UbiA	pBAD24i*
Leptospirillum ferrooxidans C2-3	WP_014450280.1	Rad-SAM	pBAD24i*
Leptospirillum ferrooxidans C2-3	WP_041774405.1	UbiE	pBAD24i*
Nitrospira moscoviensis	WP_053378349.1	Rad-SAM	pBAD24i*
Nitrospira moscoviensis	WP_053378563.1	UbiA	pBAD24i*
Nitrospira moscoviensis	WP_053379340.1	Sll0418/methyltransferase	pBAD24i*
Nitrospira moscoviensis	WP_083447688.1	UbiE	pBAD24i*
Manganitrophus noduliformans	WP_168059374.1	UbiX-Decarboxylase	pBAD24i*
Manganitrophus noduliformans	WP_168059970.1	UbiE	pBAD24i*
Manganitrophus noduliformans	WP_168061133.1	Rad-SAM	pBAD24i*
Manganitrophus noduliformans	WP_168061789.1	UbiD-Decarboxylase	pBAD33i*
Manganitrophus noduliformans	WP_168061790.1	UbiA	pBAD24i*
Nitrospira inopinata	WP_062482398.1	Sll0418/methyltransferase	pBAD33i*
Leptospirillum ferrooxidans C2-3	WP_014450220.1	UbiB	pBAD24i*
Leptospirillum ferrooxidans C2-3	WP_014450279.1	UbiC	pBAD24i*
Nitrospira nitrificans	WP_090896071.1	UbiC	pBAD24i*
Manganitrophus noduliformans	WP_168061792.1	UbiC	pBAD24i*

### Sheet: Optimized genes
Optimized sequence：WP_010873108.1	CCATGGCGCCTGAATATCTGCTGCTGCCTGCCGGTCTGATTAGCCTGTCTCTGGCAATTGCCGCAGGTCTGTATCTGCTGACCGCACGTGGTTATCAATCTAGCGATAGCGTTGCCAATGCATATGATCAGTGGACCGAAGATGGTATTCTGGAATATTATTGGGGTGATCATATTCATCTGGGGCATTATGGTGATCCGCCGGTTGCAAAAGACTTTATTCAGAGCAAAATTGACTTCGTTCATGCAATGGCACAGTGGGGGGGTCTGGATACCCTGCCGCCTGGTACCACGGTTCTGGATGTTGGTTGTGGGATTGGTGGGAGCTCGCGTATTCTGGCAAAAGATTACGGGTTTAATGTTACAGGGATTACCATTAGTCCGCAGCAGGTTAAACGCG…
Optimized sequence：WP_014450278.1	CCATGGCGACCCCAAACCCACCAGCAGTCTTCAGCATTAAATGGTTCAGCGTTATCCTGGAACTGATCCGCTTCGACCGCCCAGCAGGCACCCTGCTGCTGTTCCTGCCAGGCTTTTGGGCACTGCTGGCAGCATGGCGCGGTGCACCTCCTCCTAAACTGCTGCTGATTTTTTTTCTGGGTAGCTTTTTTATGCGTTCAGCAGGTTGTGCTATTAATGATATTCTGGATCGTCATGTTGATGGTGCAGTTGAACGTACAAAAAATCGTCCGATTGTTAGCGGTCGTATTAGCGTTGGTTGGGCACTGGCAGTTTTTTTTTTTTTTTGTACCCTGAGCGCATTTCTGCTGCTGTTTCTGAATCTGCTGACCCTGAAAGTTGCATTTGTTGGTCTGCTGG…
Optimized sequence：WP_014450280.1	CCATGGTGCCTAGCGATACCACCGGTACCCTGTCAGGTGCACTGCCGGTTCTGGATCTGAATGTTCAAGACGATCATCATGCCCCGCTGCCTCCGGCAGTTCTGAAACGTGTTCTGTTTATTTGGCTGCCAGTTTCCCCAATTTTTCCTGTTGGTATTGGTTATCTGGTTAATTGGCTGCATCGTATGCATCCTGAAGTTGAGATGGAAGTTCTGGATATGACCCAGATTGCCGAGAACAGTTATCAGGAGGCCCTGTTTGCCGCCATTGATCGTTTTAAACCTGATCTGCTGGCCTATAGCTGGCGTGATGTGCAGATTTTTGCACCGCATGAAGGTGACAATAGCCTGCGTCGTGCCTTTGAATTTTATTATGCTCCGAAAATTAGCACTCGTGTGC…
Optimized sequence：WP_041774405.1	CCATGGCGCCTAAAACCTTTTCTCTGCCTAATCCGCAAGAAAAACAAATCGTCGTCCAAAATATGTTCACCTCTGCCGCAAAAGCATATGATCTGAATAATTCCGTCCTGTCATTCGGTATGCATCATCTGTGGAAACGTATTGCCATCTCTATTCTGGATCCGAAACCGGGTCAGACCGTTGTTGACCTGTGTGGTGGGACCGCCGATCTGGGCCTGCTGGCAAAAGAACGTGTTGGGCCTAAAGGTATTGTTGCAACCGTAGACCTGAACTTCGCAATGCTGCGTATTGGACTGGATAAAATTCGTAGCGAACAGGGCCGTAGCGGTATGGGTGCTGTTCAGAGTAATGCAGAAGTTATGGCGATTCGTACCAGCAGTGTTGATCGTCTGGTTGTGG…
Optimized sequence：WP_053378349.1	CCATGGCGAACAGCATCCTGTACATTTTTCTGCCGTGCAAAAAGGTGTACCCAATTGGCATCACATACCTGGCAGATTTCCTGCACCGTCGTAAACCGGAAGTCCGCCAACGCATCCTGGATCTGAGCCTGTACCCTGTTAAACAGCGTTCACAGGCAATTCGTGATGCAGCCGCAGCATTTAAACCTGATCTGGTTTGTTTTTCTTGGCGTGATATTCAGATTTTTTCCCCGCATGAAGGTGATAGTAGCCTGGAGCATGCATTTAATTTTTATTTTGCTAGCAACCCTCTGAAACGTATTGTTGCATCTATTGAAGGTGTCAAACAACTGTACCGCTATTATTCTCATATTTATACAATCCTGAGCTACCCGTGGCTGATTCGTAAAGAGTTTCCGA…
Optimized sequence：WP_053378563.1	CCATGGCGACCCCACCAGCACTGACCACCAGCCCACCATTCGGCGTTCCGTGGCGCGCACTGGCACGTCTGATCCGTCTGCACAACCAAACCGGCACCTCTCTGCTGCTGCTGCCGACCCTGTGGGCACTGGTCCTGGCTGAACGCGGACTGCCTAGCCTGTATCTGACCGCAATTTTTGTTGCAGGTAGCTTTGTTATGCGCTCCGCAGGGGTTATTCTGAATGATCTGGCAGACCGTAGTTTTGATCGTGAAGTTGCACGTACACGTACACGTCCTCTGGCCTCAGGTGAGCTGAGCGTTCGTCAGGCCGCAGCACTGCTGCTGCTGCTGCTGACCGCAGCAGCAGGTCTGGTTCTGCTGCTGGATCCGCTGGTTCTGCGTCTGGCACCGGTTGCTC…
Optimized sequence：WP_053379340.1	CCATGGTGACCCAGACCGTTGGCAGCGACGGAGTTGACGTTAAAGCCCGTCTGAAAGCCATCTGGACCGCAGGCGACTATGATCGTTTTTCTCGCTATATGGAAGCCGGCGCCCGCGAATTTTATGAACGCCTGAATGTTGCACCAGGTTGTAAACTGCTGGATGTTGGTTGCGGAAGCGGGCAGCTGGCACTGCTGGCAGCTCGTGATGGTGCGGAAGTGGTTGGTGTTGATATTGCCGGTAATCTGGTTGAGCGTGCGCGTGCACGTGCCCGTGCTGAAGGTCTGACCGCACGTTTTGAAGAAGCAGATGCTGAAGCACTGCCGTTTGAAGATGCGCGTTTTGATGTTGTTACCAGCCTGATTGGTGCAATGTTTGCTCCGCAGCCTGATCGTGTTG…
Optimized sequence：WP_083447688.1	CCATGGTGCCTGCACGTCAAGAATCTGTTCGTGCCGATCAATCACCGAGCCCTCGCGCCGTTTCCACCTGGAGTGGTGACGCCCGTGAACAAGCAGTTCAACGTATGTTTACCGCCATTGCCGGTGTTTATGATCTGAATAATACCCTGCTGAGTTTTGGCCTGCATTATCGTTGGAAAAAGGTTACCGCAAGCCTGGTTCCTATTGTTGAACAGGGTACCGCCCTGGATGTTGGTACGGGTACAGTTGATCTGGCACTGCTGCTGGCACCGCGTATGGGTGTTAAAGGTCGTGTGGTGGCAAGCGATCTGAATCATGCAATGCTGGCAGAAGGGCTGCGTAAAGTTGCAGGTAAAGGGCTGGCAGGGACTATTACCTGTCTGCAGGCAAATGCAGAGC…
Optimized sequence：WP_168059374.1	CCATGGCGAGCAGCTATGTTGTTGCAATTTCCGGGGCCTCAGGGGCAATTTATGGAGTACGTCTGCTGGAATATCTGCTGAAAGAAAAATATAAAGTGTACCTGACCGTTAGCCACGAAGCACGTCTGATTATTCGTGAGGAACTGGGTCTGGAATGGGGTGCACATTTCGAGGAAACCGATGAAATTCTGAAAAAGAAATACGCAGGCGATGATCTGATTTATTGTAATGAAAAAGACATGACCGCACCGATTGCAAGCGGTAGTGTTCCGACCCAGGGAATGATTATTGCACCATGTAGCATGAAAACACTGGCAGCCATTGCACATGGATTTAGCAGCAATCTGATTGAACGTGCAGCAGATGTTACCCTGAAAGAACGCCGTCCTCTGCTGCTGA…
Optimized sequence：WP_168059970.1	CCATGGCGAGCACCGCAACCGGAAGCGACAAAGAAAAAACCGTTCAGAAAATGTTTAGCAGCATTGCACGTTTTTATGATCTGAATAATACCCTGCTGAGCTTTGGTCTGCATCATCGTTGGAAAGTTCGTACCATTCAGATTGCAAGCCTGCAGACCGGTGAACGTGTTGCAGATGTTGGTGCAGGTACCGCAGATCTGAGCATTCTGGCAGCACATGCAGTTGGTGAAAAAGGTAGCGTTATTGCAATTGATCTGAATGAACCGATGCTGCAGATTGGTCGTCGTAAACTGAGCGCACGTCGTCTGCGTCAGACCGCATGTAGCCTGGGTAATGCAGAACGTCTGCCGCTGCCGGATCGTAGCGTTGATGCAGTTCTGACCGGTTTTTGTATGCGTA…
Optimized sequence：WP_168061133.1	CCATGGCGCCTCGTCCTAAATCTGTTCTGTATGTTTTTCTGCCTTGTAAAAAGGTTTACCCTCTGGGTGTTACCTATCTGGCCCATTTTCTGCATCAACATCATCCTGAAGCCCCTCAACGTATTCTGGATCTGTCACAGATTACCCGTCCGCAGCGTCATGCCGCACTGCGTGAGACCATTAGCGATTTTAAACCTGATCTGATTGCCTTTTCTTGGCGTGATATTCAGCTGTTCGCACCGCATGAAGGTGATGGTAGCCTGAAATACGCCTTTGACTTTTATTATAGCATGAATCCGATCAAAAAGCTGGTTGCAAGCGTTCAGGGTCTGCGTCATCTGTGGATCTATTATAGCAATCTGCGTGAGCATTTTACCTATCTGGAACAGGTTCGTCGTG…
Optimized sequence：WP_168061789.1	CCATGGCGCCTTATACCGACCTTCGTGAATTTATGGAAATGCTGGAAAAAAAAGGTCTGCTGGTTCGTGTTAAAAAAGAAGTTGATCCGAAACTGGAAATTACCGAAATTTATAATCGTCTGCTGGCAAAAAAAGGTCCGGCAGTTCTGTTTGAACGTGTTAAAGGTCATAGCATTCCGGTTCTGATTAATCTGTATGGTACCATTGAACGTGTTGCACTGGGTCTGGATACCGATGAAGCAGGTCTGCTGGAAATTGGTGAATTTCTGGCATTTCTGCAGCATCCGGAACCGCCGAAAGGTTTTATTGATGCAGTTAAACATCTGCCGTTTTATGGTCGTATTCTGCATCTGAGCCCGAAAAAAGTTGGTCGTGCACCGTGTCAGGAAGTTGTTCTGG…
Optimized sequence：WP_168061790.1	CCATGGCGAAACAGCTGTGGCGCAAACGTCAGGAAGTCGCAAAACTGATCCGCCTGGACAAACAATACGGCACCCTGCTGCTGCTGTTCCCGACCCTGTGGAGCCTGTTCGTTGCAAGCGAAGGCCGTCCGTCTCTGAAACATCTGAGTGTGTTTGTTCTGGGTAGCTTCATGATGCGTTCAGCCGGATGTGTTATGAATGATATGGCAGATCGCAAATTTGATGCGCGTGTTGAACGTACAAAAGATCGTCCGCTGGCAAAAAATGCACTGACCCTGATGGAAGCACTGGTTGTTCTGTTTTTTCTGCTGCTGAGCAGCCTGTTTCTGGTTCTGCTGCTGAATCCGCTGACCTTTCTGCTGAGCTTTGCAGCACTGTTTACCGCACTGTTTTATCCGT…
Optimized sequence：WP_062482398.1	CCATGGCGACCGTGCTGCTGTGGACCATTGCAGTTCTGGCAGTTTTATTATTAATCGGCTTAGCCCTGTATCTGCTGTTTCCGCGTAAATATCGCTCTGCCGAAAGCGTTGCAACCAGCTATGATGACTGGACCAATGATGGCATTTTAGAGTTTTATTGGGGTGAGCATATCCATCTGGGTCATTACGGTAGCCCGCCTCGTAAAAAAGATTTTCGTCAGGCAAAAGCAGATTTTGTGCATGAAATGGTTCGGTGGGGTGGTCTGGATAAGCTGCCGCCGGGTACCACCTTACTTGATGTTGGTTGTGGAATTGGTGGTAGTAGCCGTATTTTAGCAAGAGAGTATGGTTTTGCGGTTACCGGGATTACTCTGAGTCCGCAACAGGTGCGTCGTGCAC…
Optimized sequence：WP_014450220.1	CCATGGTGATCCCGGGTACCCGCGCAATTAGCGACATCAGCCGTCTGAAATTTATTGTTCGTGTTTTTCTGAAGTACGGCTTCGACGACGTTGTTGGCTTTTTTCGCCTGGGCCCCGTTCTGAGCGCCGGTAGACGCGTTACCCGTCGGCCGGAAACCCGTACCCTGAGCCGCCCTGTTCGTCTTCGTATGGCATTAGAGGAATTAGGTCCGACTTTTAGTAAATTTGGTCAACTGATGGCAAGTCGTGCAGATCTGTTTCCTCCTGATTATATTAATGAATTCCAGAAACTGGAGGATAGCTTACCGCCGGTTCCGGAACCGCAGATTAAAGAAGCCCTGAAGAATGCACTTGGGAGTTTACCAGAAGAAAAATTTCAAAGTTTTAACTGGACCCCGA…
Optimized sequence：WP_014450279.1	CCATGGCGATCCGCCCTTTAGCCGACGGCAAACAGCCCCTGCCGGACGGTGCAGACATTCCAGCACTGCTGGACGGCCTGCCGATTTTACTGAAAATTTTTCTGGCAATGGACGGCAGCCTGACCCGCTTACTTGCCTTAACCATTGGGGCACCGGTTGTTGCCAGAATTATTCCCGGTGAAGAAGGTGAGAGACGCGTTTTTCTGGGTACGAACCGTTATCCGGAACTGGTTATGGCATCCTCACGCATGGCACCGGGAGGCGATTTTAGCCGTACCTGGGAGATCCTGAGCGATCCGCGCCCGATTGGCACAGCATTTGTTGAAAGAGGCGAACCCATGATACGTGAGAATTTAAGTTTTATGCGGAGAAGCGGTACACCGATTACCCCGGACCCGT…
Optimized sequence：WP_090896071.1	CCATGGCGCAGAAAATCAACGATTTCAACCCAATGGAAGATTTATTAACCGCACAATTTGCATTACCAGCAGACCTGCGCGAATTAAATTTACGCACCTTAACCCCATTTCAACGCGCATTAATGGTCATCGACGGCACCGTTACCAAATTCATAGAAGCCTATACAATGGAACAGATTGAGATCGTACGTCTGGGTCAGGAAGTGCGCCCGTTAACCGTTGACAATCAGTGGCTGGAAGCAGAAAAAGGAAGCACAGTGCTGATGCGTCAGGTGCTGCTGCGCGGCAAAGGAAGCTATACCTGTTATGCTTATGCACCGAGCCTGATAATTCTGGATCGGCTGCCGCAGTTCATTAAAGAGGGACTGGAATTAGAAGGTGGTGGTATTGGGCGTATTC…
Optimized sequence：WP_168061792.1	CCATGGAAAACGAATGGCTGACAAAAGAAGCATTTTGGGAAGATTGCCGGAGAAATCCGATCGACCCGCTGCTGCGGCTGCTGCTGACATCAGATGGAACACTGATCCGTCATCTGGAAAGCCTGTTTTTAGCGTCTGTTAAAGTTACCATTCAGGATCAGCGTGAAATACTGATTGACGAAGAACATGCTAGTCGTATTGGTATCCCCGCGGGTGAAAAAGGGATTCAGCGTAAAGTTTGGCTGAGCGCAGGTGGTGGACGTAAAGTTTTTGCAGTTAGCATATTTCCTCTGAGCGGTCTGAAACCGGATTTTCATCAGGAAGTTCTGCTGGGGCAAAAACCGATTGGTCGTATTATTGAAGCACAGCAGCTGCCGACCCGCCGTGATAGACTGGAAA…
