## Supplementary material for "A novel quinone biosynthetic pathway illuminates the evolution of aerobic metabolism": Supplementary_Datafile_S4.xlsx

### Sheet: Sheet1
							calculated pKa		calculated E0 (V)			experimental pKa*		experimental E0 (V)*		scaled calculated pKa†				scaled calculated E0 (V)†
Compound	C2**	C3**	C5**	C6**	computational method		H2Q/HQ-	HQ-/Q2-	Q/Q-	Q-/Q2-	Q/H2Q	H2Q/HQ-	HQ-/Q2-	Q/H2Q		H2Q/HQ-	error‡	HQ-/Q2-	error‡	Q/H2Q	error‡
2-methyl-1,4-benzoquinone				Me	B3LYP/6-31G(d)		10.3135	10.8005	0.0143067	0.00168015	0.632504	10	11.6	0.644		10.635	0.343891	12.7074	0.985843	0.651076	0.00819778
2,3-dimethyl-1,4-benzoquinone			Me	Me	B3LYP/6-31G(d)		9.61749	10.913	-0.0771206	-0.032327	0.552527	10.43	12.6	0.588		9.82476	0.343891	12.6398	0.985843	0.574164	0.00819778
trimethyl-1,4-benzoquinone	Me		Me	Me	B3LYP/6-31G(d)		10.3239	11.0609	-0.165281	-0.0972011	0.50128	10.8	12.9	0.527		10.6471	0.343891	12.551	0.985843	0.524882	0.00819778
tetramethyl-1,4-benzoquinone	Me	Me	Me	Me	B3LYP/6-31G(d)		10.8178	11.403	-0.216487	-0.186961	0.455523	11.18	12.95	0.48		11.222	0.343891	12.3456	0.985843	0.480879	0.00819778
2-methoxy-1,4-benzoquinone				OMe	B3LYP/6-31G(d)		9.76032	12.4676	-0.0575798	-0.0422668	0.607535	9.91	11.9			9.99103	0.343891	11.7062	0.985843	0.627064	0.00819778
2,6-dimethoxy-1,4-benzoquinone	OMe			OMe	B3LYP/6-31G(d)		9.52333	12.8695	-0.198354	-0.129749	0.498283			0.514		9.71515	0.343891	11.4649	0.985843	0.522	0.00819778
2,3-dimethoxy-6-methyl-1,4-benzoquinone	Me		OMe	OMe			10.1548	10.8577	-0.0563863	0.0626541	0.624641					10.4503	0.343891	12.6731	0.985843	0.643514	0.00819778
2,3,5,6-methanoyl-1,4-benzoquinone	Myl	Myl	Myl	Myl			-0.521584	-7.81862	1.09934	1.43639	1.02118					-1.97806	0.343891	23.8892	0.985843	1.02485	0.00819778
2,3,5,6-tertbutyl-1,4-benzoquinone	Tbyl	Tbyl	Tbyl	Tbyl			6.87725	9.35326	-0.885844	-0.377022	-0.151367					6.63487	0.343891	13.5765	0.985843	-0.102747	0.00819778
MK1:1	Me	iso (n=1)	benzene		B3LYP/6-31G(d)		5.84933	8.28614	-0.279682	-0.0197053	0.268406					5.43827	0.343891	14.2174	0.985843	0.300934	0.00819778
MK2:2	Me	iso (n=2)	benzene		B3LYP/6-31G(d)		6.7199	8.1191	-0.260101	0.00548212	0.311599					6.4517	0.343891	14.3177	0.985843	0.342472	0.00819778
MK9:9	Me	iso (n=9)	benzene		B3LYP/6-31G(d)		7.15259	8.33568	-0.220714	-0.0271177	0.334197					6.95539	0.343891	14.1876	0.985843	0.364203	0.00819778
PQ1:1		iso (n=1)	Me	Me	B3LYP/6-31G(d)		9.48546	11.0117	-0.150087	-0.0559481	0.503246					9.67106	0.343891	12.5806	0.985843	0.526773	0.00819778
PQ2:2		iso (n=2)	Me	Me	B3LYP/6-31G(d)		9.1138	10.5072	-0.121612	-0.0313142	0.503888					9.23843	0.343891	12.8835	0.985843	0.52739	0.00819778
PQ9:9		iso (n=9)	Me	Me	B3LYP/6-31G(d)		9.36366	11.2418	-0.0788395	-0.0824852	0.528808					9.52929	0.343891	12.4423	0.985843	0.551354	0.00819778
mPQ1:1	Me	iso (n=1)	Me	Me	B3LYP/6-31G(d)		10.1526	10.6395	-0.229292	-0.102157	0.449265					10.4477	0.343891	12.8041	0.985843	0.474861	0.00819778
mPQ2:2	Me	iso (n=2)	Me	Me	B3LYP/6-31G(d)		10.2244	10.5943	-0.206532	-0.0867256	0.469148					10.5313	0.343891	12.8312	0.985843	0.493982	0.00819778
mPQ9:9	Me	iso (n=9)	Me	Me	B3LYP/6-31G(d)		10.71	11.0225	-0.206281	-0.0932838	0.493023					11.0966	0.343891	12.5741	0.985843	0.516942	0.00819778
UQ1:1	Me	iso (n=1)	Me	OMe	B3LYP/6-31G(d)		8.52964	8.88951	-0.131761	0.0347281	0.466707					8.55841	0.343891	13.855	0.985843	0.491635	0.00819778
UQ2:2	Me	iso (n=2)	Me	OMe	B3LYP/6-31G(d)		7.65447	8.59367	-0.176283	0.112241	0.448567					7.53962	0.343891	14.0327	0.985843	0.47419	0.00819778
UQ9:9	Me	iso (n=10)	OMe	OMe	B3LYP/6-31G(d)		8.99756	8.04398	0.066773	-0.16467	0.455107					9.10311	0.343891	14.3628	0.985843	0.480478	0.00819778
**Carbon number refers to that described in main-text Fig. 3
*Experimental values taken from Huynh et al. (2016) and references therein
†Scaled values are determined using an orthogonal distance regression between calculated and experimental values for the training set
‡Error taken as the root mean square error (RMSE) for an orthogonal distance regression between calculated and experimental values for the training set
Outside of experimental calibration range; interpret scaled values with caution
